# The PhageExpressionAtlas reveals shared and unique transcriptional patterns across phage-host interactions

**DOI:** 10.64898/2026.03.30.715471

**Authors:** Maik Wolfram-Schauerte, Caroline Trust, Nils Waffenschmidt, Kay Nieselt

## Abstract

Time-resolved transcriptomic profiling has been used to study phage-host interactions for more than a decade. However, the resulting datasets are not readily accessible for custom re-analysis, and resources are lacking that provide standardized processing, storage, and analysis of transcriptomes from phage infections. Here, we present the PhageExpressionAtlas, the first bioinformatics resource for storing time-resolved dual RNA-sequencing data from phage infections. This data was processed uniformly using a custom analysis pipeline and is presented for interactive exploration through visualisation. The PhageExpressionAtlas currently hosts 42 datasets from 23 studies. Using the PhageExpressionAtlas, we replicate key findings from original publications and extend hypothesis testing across multiple phage-host systems. By systematically querying and analyzing the underlying database, we evaluate approaches to phage gene classification and show that uncharacterized phage genes are expressed across all infection phases. Moreover, we provide a comprehensive view of the expression dynamics of anti-phage defenses as well as host- and phage-encoded anti-defense systems in the infection context, indicating unique and conserved patterns of transcriptional regulation underlying bacterial anti-phage immunity and phage counter-strategies. Together, the PhageExpressionAtlas is a unifying resource that democratizes transcriptomics-driven analyses of phage-host interactions and supports integrative cross-study assessment.
