## Supplementary Table 1 for "The PhageExpressionAtlas reveals shared and unique transcriptional patterns across phage-host interactions"

### Sheet: SI Table 1A
Supplementary Table S1A
dataset_id	phage_id	host_id	downloaded_on	GEO/NCBI Bioproject Accession ID	Sequencing type	normalization	study	dataset(s)	journal	year	firstauthor	pubmedID	description	doi	host_name	host_group	host_description	host_ncbi_id	host_genome_id	host_genome_name	host_genome_host_id	host_genome_link	host_genome_dowloaded_on	host_plasmid_link	downloaded_on2	phage_name	phage_description	phage_ncbi_id	phage_type	phage_genome_id	phage_genome_name	phage_genome_phage_id	phage_genome_link	downloaded_on3	Comments
1	1	1	03.03.25 13:25 Uhr	GSE211026	SingleEnd		Wolfram_Schauerte_2022	Wolfram_Schauerte_2022	Viruses	2022	Wolfram-Schauerte	36423111	E. coli infected by T4-phage. Samples taken 0 (before infection), 1, 4, 7 and 20 min post-infection in biological triplicates (R1-R3)	https://doi.org/10.3390/v14112502	Escherichia coli strain B	Escherichia coli	E. coli K12 MG1655	U00096.3	1	E. coli K12 MG1655 genome	1	https://www.ncbi.nlm.nih.gov/nuccore/U00096.3	03.03.25 13:53 Uhr	-	-		Bacteriophage T4	NC_000866.4	virulent	1	T4_phage_genome	1	https://www.ncbi.nlm.nih.gov/nuccore/NC_000866.4	03.03.25 14:00 Uhr
2	2	2	03.03.25 15:00 Uhr	GSE77068	PairedEnd		Leskinen_2016	Leskinen_2016	Viruses	2016	Leskinen	27110815	Yersinia enterolitica infected by Giant phage phiR1-37 (lytic phage). Samples taken 0 (before infection), 2, 5, 10, 15, 21, 28, 35, 41, 49 min post-infection. No biological replicates	https://doi.org/10.3390/v8040111		Yersinia enterolitica	Y. enterocolitica O:3 strain YeO3-R1	NC_017564.1	2	Y. enterocolitica O:3 genome	2	https://www.ncbi.nlm.nih.gov/nuccore/NC_017564	04.03.25 10:45 Uhr	https://www.ncbi.nlm.nih.gov/nuccore/NC_017565.1/	06.03.25 10:05 Uhr		Yersenia phage phiR1-37	AJ972879.2	virulent	2	PhiR1-37_genome	2	https://www.ncbi.nlm.nih.gov/nuccore/AJ972879.2	04.03.25 10:45 Uhr	Genome + plasmid generated in this study (https://journals.asm.org/doi/10.1128/jb.01484-10)
3	3	3	04.03.25 11:00 Uhr	GSE162278	PairedEnd		Brandão_2021	Brandão_2021_LB, Brandão_2021_MCCM	RNA Biology	2021	Brandão	33448239	P. aeruginosa PAO1 infected with LUZ19 phage in LB and MCCM media. Samples taken 0 (before infection), 5, 10, 15 min post infection in biological triplicates.	https://doi.org/10.1080/15476286.2020.1870844		Pseudomonas aeruginosa	P. aeruginosa PAO1	NC_002516.2	3	P. aeruginosa PAO1 genome	3	https://www.ncbi.nlm.nih.gov/nuccore/NC_002516.2	04.03.25 11:23 Uhr	-	-		Pseudomonas phage LUZ19	NC_010326.1	virulent	3	LUZ19_genome	3	https://www.ncbi.nlm.nih.gov/nuccore/NC_010326.1	04.03.25 11:20 Uhr
4	1	1	06.03.25 11:20 Uhr	GSE161794	PairedEnd		Guegler_T4_2021	Guegler_2021_T4_minus_toxIN, Guegler_2021_T4_plus_toxIN	Molecular Cell	2021	Guegler	33838104	E. coli induced to express toxIN (pBR322-toxIN) or not (pBR322 empty vector; -toxIN), samples taken before (0) or 2.5, 5, 10, 20 and 30 min post infection with bacteriophage T4 in two biological replicates.	https://doi.org/10.1016/j.molcel.2021.03.027		Escherichia coli	E. coli K12 MG1655	U00096.3	1	E. coli K12 MG1655 genome	1	https://www.ncbi.nlm.nih.gov/nuccore/U00096.3	03.03.25 13:53 Uhr	-	-		Bacteriophage T4	NC_000866.4	virulent	1	T4_phage_genome	1	https://www.ncbi.nlm.nih.gov/nuccore/NC_000866.4	03.03.25 14:00 Uhr
4	4	1	06.03.25 11:20 Uhr	GSE161795	PairedEnd		Guegler_T7_2021	Guegler_2021_T7_minus_toxIN, Guegler_2021_T7_plus_toxIN	Molecular Cell	2021	Guegler	33838104	E. coli induced to express toxIN (pBR322-toxIN) or not (pBR322 empty vector; -toxIN), samples taken before (0) or 2.5, 5, 10, 20 and 30 min post infection with bacteriophage T7 in two biological replicates.	https://doi.org/10.1016/j.molcel.2021.03.027		Escherichia coli	E. coli K12 MG1655	U00096.3	1	E. coli K12 MG1655 genome	1	https://www.ncbi.nlm.nih.gov/nuccore/U00096.3	03.03.25 13:53 Uhr	-	-		Bacteriophage T7	NC_001604.1	virulent	4	T7_phage_genome	4	https://www.ncbi.nlm.nih.gov/nuccore/NC_001604.1	09.04.25 23:10 Uhr
5	5	4	04.03.25 14:04 Uhr	GSE190637	SingleEnd		Finstrlova_2022	Finstrlova_2022_Newman	Microbiology Spectrum	2022	Finstrlova	35435752	Infection S. aureus strain Newman, with Staphylococcus virus K sampled in biological triplicates at 0, 2, 5, 10, 20, and 30 minutes post infection.	https://doi.org/10.1128/spectrum.00123-22		Staphylococcus aureus	S. aureus Newman strain	NC_009641.1	4	S. aureus Newman genome	4	https://www.ncbi.nlm.nih.gov/nuccore/NC_009641.1	04.03.25 14:25 Uhr	-	-		Staphylococcus phage K	NC_005880.2	virulent	5	Phage_K_genome	5	https://www.ncbi.nlm.nih.gov/nuccore/NC_005880.2	04.03.25 14:30 Uhr
5	5	5	04.03.25 14:04 Uhr	GSE190637	SingleEnd		Finstrlova_2022	Finstrlova_2022_SH1000	Microbiology Spectrum	2022	Finstrlova	35435752	Infection S. aureus strain SH1000, with Staphylococcus virus K sampled in biological triplicates at 0, 2, 5, 10, 20, and 30 minutes post infection.	https://doi.org/10.1128/spectrum.00123-22		Staphylococcus aureus	S. aureus SH1000 strain	NZ_CP059180.1	5	S. aureus SH1000 genome	5	https://www.ncbi.nlm.nih.gov/nuccore/NZ_CP059180.1	06.03.25 12:00 Uhr	-	-		Staphylococcus phage K	NC_005880.2	virulent	5	Phage_K_genome	5	https://www.ncbi.nlm.nih.gov/nuccore/NC_005880.2	04.03.25 14:30 Uhr
6	6	6	06.03.25 13:00 Uhr	PRJNA659920	PairedEnd		Kuptsov_2022	Kuptsov_2022	Viruses	2022	Kuptsov	35336974	Infection of clinical Staphylococcus aureus SA515 strain with vB_SauM-515A1 kayvirus sampled in biological triplicates at 5, 15, and 30 minutes post infection.	https://doi.org/10.3390/v14030567		Staphylococcus aureus	S. aureus SA515 strain	GCA_022352045.1 (assembly)	6	S. aureus SA515 genome	6	https://www.ncbi.nlm.nih.gov/datasets/genome/GCF_022352045.1/	10.03.25 13:20 Uhr	-	-		Staphylococcus phage vB_SauM-515A1	MN047438.1	virulent	6	vB_SauM-515A1_genome	6	https://www.ncbi.nlm.nih.gov/nuccore/MN047438.1	06.03.25 13:35 Uhr	Bacterial and phage genome accessions not mentioned in paper. S. aureus genome was sequenced, assembly was referenced and taken.
8	8	8	07.03.25 10:45 Uhr	GSE247769, GSE247770	SingleEnd		Sprenger_2024	Sprenger_2024_VC_WT_VP882_WT, Sprenger_2024_VC_WT_VP882_delta_vpdS, Sprenger_2024_VC_delta_tdh_VP882_WT	CellPress	2024	Sprenger	38579715	Infection and lytic activatioM14:Q15 cholerae O1 el tor strain C6706 with lysogenic phage VP882 sampled in biological triplicates. (1) Lytic activation/Infection with VP882 WT and vpdS knockout (phage sRNA sequestering bacterial RNA chaperone Hfq) 0, 30, 60 min post-infection [GSE247769]. (2) Lytic activation/infection of delta tdh V. cholerae (no endogenous DPO production) with WT VP882, 0, 15, …	https://doi.org/10.1016/j.chom.2024.03.010		Vibrio Cholerae	V. Cholerae O1 El Tor strain C6706	NC_002505.1 (chromosome 1) + NC_002506.1 (chromosome 2)	8	V. cholerae O1 El Tor genome	8	https://www.ncbi.nlm.nih.gov/nuccore/NC_002505.1 (chromosome 1) https://www.ncbi.nlm.nih.gov/nuccore/NC_002506.1 (chromosome 2)	07.03.25 11:00 Uhr	-	-		Vibrio Phage VP882	NC_009016.1	virulent	8	VP882_genome	8	https://www.ncbi.nlm.nih.gov/nuccore/NC_009016.1	07.03.25 11:05 Uhr	Vibrio cholerae genome consists of two chromosomes (reference in list).
9	9	9	10.03.25 11:25 Uhr	PRJEB31514	PairedEnd		Meaden_2021	Meaden_2021_WT_infection, Meaden_2021_BIM2_infection	ISME	2021	Meaden	33011743	Infection of Pseudomonas aeruginosa PA14 WT and BIM2 (carrying two crispr spacers targeting DMS3vir) with its phage DMS4vir (carrying truncated C-repressor, prevenenting lysogeny). Sampling in three conditions (WT infected, BIM2 infected, BIM2 uninfected) 35, 60 and 120 min post infection (n = 5 biological replicates).	https://doi.org/10.1038/s41396-020-00794-w		Pseudomonas aeruginosa	P. aeruginosa PA14	NZ_CP136842.1	9	P. aeruginosa PA14 genome	9	https://www.ncbi.nlm.nih.gov/nuccore/NZ_CP136842.1	10.03.25 11:45 Uhr	-	-		Pseudomonas phage DMS3	NC_008717.1	virulent	9	DMS3_genome	9	https://www.ncbi.nlm.nih.gov/nuccore/NC_008717.1	10.03.25 11:50 Uhr	References to phage and bacterial genomes not included, so they were aquired manually. Additionally, there are 6 additional SRA samples (RNAseq) which could not be matched to any experiment. Downloaded them anyway as Meaden[2].
10	10	10	10.03.25 12:15 Uhr	GSE128811	PairedEnd		Zhong_2020	Zhong_2020	iScience	2020	Zhong	32827855	Pseudomonas aeruginosa strain PAO1r infected with dsRNA Bacteriophage phiYY (MOI = 10), samples were taken 0, 6, 12, 18 min post-infection in biological triplicates.	https://doi.org/10.1016/j.isci.2020.101437		Pseudomonas aeruginosa	P. aeruginosa PAO1r	NC_002516.2	3	P. aeruginosa PAO1 genome	3			-	-		Pseudomonas phage phiYY (dsRNA)	KX074201.1 KX074202.1 KX074203.1	virulent	10	phiYY_genome	10	https://www.ncbi.nlm.nih.gov/nuccore/KX074201.1/ https://www.ncbi.nlm.nih.gov/nuccore/KX074202 https://www.ncbi.nlm.nih.gov/nuccore/KX074203	10.03.25 12:30 Uhr
11	11	3	10.03.25 14:50 Uhr	GSE130190	SingleEnd		Lood_2020	Lood_2020	Environmental Microbiology	2020	Lood	32154616	Pseudomonas aeruginosa strain PAO1 infected with PA5oct (MOI = 50). Samples were taken 0 min (n=4), and 5, 15, 25 min post infection (n=3).	https://doi.org/10.1111/1462-2920.14979		Pseudomonas aeruginosa	P. aeruginosa PAO1	NC_002516.2	3	P. aeruginosa PAO1 genome	3	https://www.ncbi.nlm.nih.gov/nuccore/NC_002516.2	04.03.25 11:23 Uhr	-	-		Pseudomonas phage vB_PaeM_PA5oct	MK797984.1	virulent	11	PA5oct_genome	11	https://www.ncbi.nlm.nih.gov/nuccore/MK797984.1/	10.03.25 15:00 Uhr	Combination of single and pairedEnd sequencing runs (different modes within replicates for example).
12	12	11	11.03.25 09:35 Uhr	PRJNA559590	PairedEnd		Li_2020	Li_2020	mSystems	2020	Li	32371470	Infection of Clostridioides difficile Ribotype 078 with phage JD032 (MOI = 10). Samples were collected 0, 30, 45, 75 and 135 min post-infection in biological triplicates.	https://doi.org/10.1128/mSystems.00017-20		Clostridiodes difficile	C. difficile RT078 strain TW11	CP045224.1	11	C. difficile TW11 genome	11	https://www.ncbi.nlm.nih.gov/nuccore/CP045224.1	11.03.25 09:55 Uhr	https://www.ncbi.nlm.nih.gov/nuccore/CP045225.1	11.03.25 10:00 Uhr		Clostridioides phage JD032	MK473382.1	virulent	12	JD032_genome	12	https://www.ncbi.nlm.nih.gov/nuccore/MK473382	11.03.25 10:05 Uhr	Paper doesnt explicitely state whether single- or pairedEnd sequencing was performed, but it states the use of "pe –t illumina -l 50 –q 5" arguments for read preprocessing via sickle software which specifies pairedEnd sequencing. Clostridioides difficile was sequenced, resulting genome and plasmid were concatenated to one fasta and gff3 file each.
14	14	13	11.03.25 11:35 Uhr	GSE117396	PairedEnd		Yang_2019	Yang_2019_infection, Yang_2019_control	mSystems	2019	Yang	31020041	Infection of drug resistant Acinetobacter baumannii AB1 isolated from hospital patient with phage phiAbp1 (MOI = 10). Samples were collected 5, 10, 20 min post-infection as biological triplicates. Negative control (0 min) was also taken at these timepoints, thus 9 negative control samples present.	https://doi.org/10.1128/msystems.00068-19		Acinetobacter baumannii	A. baumannii AB1	NZ_CP018664.1	13	A. baumannii AB1 genome	13	https://www.ncbi.nlm.nih.gov/nuccore/NZ_CP018664.1	11.03.25 11:40 Uhr	-	-		Acinetobacter phage phiAbp1	NC_021316.1	virulent	14	phiAbp1_genome	14	https://www.ncbi.nlm.nih.gov/nuccore/NC_021316.1	11.03.25 11:40 Uhr
15	15	3	12.03.25 11:00 Uhr	GSE58494	SingleEnd		Ceyssens_2014	Ceyssens_2014_directional, Ceyssens_2014_nondirectional	Journal of Virology	2014	Ceyssens	24965474	Infection of Pseudomonas aeruginosa PAO1 with bacteriophage phiKZ (MOI = 5). Samples were collected 0, 5, 15, 35 min post-infection using directional reads (5x10^6 reads/sample) in biological duplicates. Additionally, 10 and 35 min post infection transcription was analyzed by deeper (un-directional) RNA-seq (5x10^7 reads/sample), also in duplicates.	https://doi.org/10.1128/jvi.01347-14		Pseudomonas aeruginosa	P. aeruginosa PAO1	NC_002516.2	3	P. aeruginosa PAO1 genome	3	https://www.ncbi.nlm.nih.gov/nuccore/NC_002516.2	04.03.25 11:23 Uhr				Pseudomonas phage phiKZ	NC_004629.1	virulent	15	phiKZ_genome	15	https://www.ncbi.nlm.nih.gov/nuccore/NC_004629.1	12.03.25 11:15 Uhr	Paper doesnt explicitely state whether single- or pairedEnd sequencing was performed. However, SRA run selector of GEO dataset states "Library Layout: SINGLE", thus singleEnd sequencing is assumed. Genomes of host and phage are not referenced in the paper, looked up manually.
16	5	14	2025-05-28	GSE253516	PairedEnd		Kongari_2024	Kongari_2024_WT, Kongari_2024_rpoC_G17D	Viruses	2024	Kongari	39599887	Infection of clinical isolate Staphyloccocus aureses USA300 strain NRS384 (resistant to Staphylococcus phage K) and rpoCG17D mutant with Staphylococcus phage K (MOI = 5). Samples were collected 0, 2, 5, 10, 20, 30, 40 min post infection (n=4).	https://doi.org/10.3390/v16111773		Staphylococcus aureus	S. aureus USA300 strain NRS384	CP027476.1	14	S. aureus USA300 strain NRS384 genome	14	https://www.ncbi.nlm.nih.gov/nuccore/CP027476.1/	2025-05-28				Staphylococcus Phage K	NC_005880.2	virulent	5	Phage_K_genome	5	https://www.ncbi.nlm.nih.gov/nuccore/NC_005880.2/	2025-05-28	Notebook: Phage gene classification in paper was done by clustering. Cluster profile plots were visually inspected and timepoints for notebook classification was determined based on visual inspection.
17	15	3	2025-05-28	GSE223979	SingleEnd		Gerovac[1]_2024	Gerovac_1_2024	Nature microbiology	2024	Gerovac	38443577	Infection of exponentially growing Pseudomonas aeruginosa PAO1 in M9 (+Glucose) with Pseudomonas phage phiKZ (MOI = 15). Samples were collected 0, 2, 4, 6, 8, 10 min post infection in biological duplicates (n=2), therefor only capturing early infection phase in high resolution of the ~1h infection cycle.	https://doi.org/10.1038/s41564-024-01616-x		Pseudomonas aeruginosa	P. aeruginosa PAO1	NC_002516	3	P. aeruginosa POA1 genome	3	https://www.ncbi.nlm.nih.gov/nuccore/NC_002516.2	2025-03-04				Pseudomonas phage phiKZ	NC_004629.1	virulent	15	phiKZ_genome	15	https://www.ncbi.nlm.nih.gov/nuccore/NC_004629.1	2025-03-12	Notebook: Classification into early, middle, late not feasible here, since only early infection phase in high resolution (0, 2, 4, 6, 8, 10 min) was captured of the ~1h infection cycle. Classification was ignored -> None in tsv files.
18	15	3	2025-06-23	GSE269401	SingleEnd		Gerovac[2]_2024	Gerovac_2025_WT	Nature	2025	Gerovac	/	Infection of Pseudomonas aeruginosa PAO1 chmA knockdown (pretreated with chmA transcript ASO targeting ribosomal binding site and start codon) with Pseudomonas phage phiKZ (MOI = 5). Samples were collected 10, 15, 20, 25, 35 min post infection in biological duplicates (n=2).	https://doi.org/10.1101/2024.07.31.605949		Pseudomonas aeruginosa	P. aeruginosa PAO1	NC_002516	3	P. aeruginosa POA1 genome	3	https://www.ncbi.nlm.nih.gov/nuccore/NC_002516.2	2025-03-04				Pseudomonas phage phiKZ	NC_004629	virulent	15	Pseudomonas phage phiKZ	15	https://www.ncbi.nlm.nih.gov/nuccore/NC_004629.1	2025-03-12
18	16	3	2025-06-23	GSE269401	SingleEnd		Gerovac[2]_2024	Gerovac_2025_KD	Nature	2025	Gerovac	/		https://doi.org/10.1101/2024.07.31.605949		Pseudomonas aeruginosa	P. aeruginosa PAO1	NC_002516	3	P. aeruginosa POA1 genome	3	https://www.ncbi.nlm.nih.gov/nuccore/NC_002516.2	2025-03-04				Pseudomonas phage phiKZ ChmA-KD	NC_004629	virulent	16	Pseudomonas phage phiKZ	15	https://www.ncbi.nlm.nih.gov/nuccore/NC_004629.1	2025-03-12
19	17	15	2025-05-28	GSE254200	PairedEnd		Silva_2024	Silva_2024_exponential, Silva_2024_stationary	mSystems	2024	Silva	38904376	Infection of exponential and stationary cultures of S. epidermidis 9142 with Staphylococcus phage SEP1 (MOI=5). Samples were collected 0, 5, 15, 30 min post-infection as biological triplicates (n=3).	https://doi.org/10.1128/msystems.00263-24		Staphylococcus epidermidis	S. epidermidis 9142	CP000029.1	15	S. epidermidis 9142 genome	15	https://www.ncbi.nlm.nih.gov/nuccore/CP000029	2025-05-28				Staphylococcus phage SEP1	NC_041928.1	virulent	16	SEP1_genome	16	https://www.ncbi.nlm.nih.gov/nuccore/NC_041928.1	2025-05-28	,
20	18	16	2025-05-28	GSE241056	PairedEnd		McLaughlin_2023	McLaughlin_2023	PLOS Genetics	2023	McLaughlin	37972151	Infection of Caulobacter Crescentus CB15 with Caulobacter phage phiCbK (MOI = 10). Samples were collected 0, 15, 30, 45, 60, 75, 90 min post-infection as biological triplicates (n=3).	https://doi.org/10.1371/journal.pgen.1011048		Caulobacter crescentus	C. crescentus CB15	CP001340.1	16	C. crescentus CB15 genome	16	https://www.ncbi.nlm.nih.gov/nuccore/CP001340.1/	2025-05-28				Caulobacter phage phiCbK	JX100813.1	virulent	17	phiCbK_genome	17	https://www.ncbi.nlm.nih.gov/nuccore/JX100813.1	2025-05-28	-
21	19	3	2025-05-28	GSE271537	SingleEnd		Bürkle_2025	Bürkle_2025_mono-infection	ISME	2025	Bürkle	40188480	Infection of Pseudomonas aeruginosa PAO1 with Pseudomonas phage JG024 (MOI=?). Samples were collected 8 and 24 min post-infection as biological duplicates (n=2).	https://doi.org/10.1093/ismejo/wraf065		Pseudomonas aeruginosa	P. aeruginosa PAO1	AE004091.2	3	P. aeruginosa POA1 genome	3 (or 17)	https://www.ncbi.nlm.nih.gov/nuccore/AE004091.2/	28..05.25				Pseudomonas phage JG024	NC_017674.1	virulent	18	JG024_genome	18	https://www.ncbi.nlm.nih.gov/nuccore/NC_017674.1/	2025-05-28	Two datasets (infection with only JG024 or competition infection JG024 and JG005). We dont have this type of structure with two phages simultanously. Treat coinfection as phage-cocktail. Additionally, in paper JG005 genome was annotated manually. Timepoints 8 and 24 min (Infection cycle 50 min), no early, middle, late phage gene classification!
21	20	3	2025-05-28	GSE271537	SingleEnd		Bürkle_2025	Bürkle_2025_co-infection	ISME	2025	Bürkle	40188480	Infection of Pseudomonas aeruginosa PAO1 with Pseudomonas phage JG024 and JG005 (competition assay) (MOI=?). Samples were collected 8 and 24 min post-infection as biological duplicates (n=2).	https://doi.org/10.1093/ismejo/wraf065		Pseudomonas aeruginosa	P. aeruginosa PAO1	AE004091.2	3	P. aeruginosa POA1 genome	3 (or 17?)	https://www.ncbi.nlm.nih.gov/nuccore/AE004091.2/	28..05.25				Pseudomonas phage JG005 (+JG024)	PP712940.1	virulent	19	JG005_genome	19	https://www.ncbi.nlm.nih.gov/nuccore/PP712940.1	2025-05-28
22	21	17	2025-06-03	GSE192733	PairedEnd		Buttimer_2022	Buttimer_2022	Viruses	2022	Buttimer	35337034	Infection of MRSA E1185(IV)ST12 with Staphyloccous phage SAM1 which was isolated from Fersisi commercial phage cocktail (MOI=10). Samples were collected 15, 35, 45 min post-infection as biological triplicates (n=3).	https://doi.org/10.3390/v14030626		Staphylococcus aureus	S. aureus strain E1185_IV_ST12	CP089586.1	17	S. aureus strain E1185_IV_ST12 genome	17	https://www.ncbi.nlm.nih.gov/nuccore/CP089586.1/	2025-06-03	https://www.ncbi.nlm.nih.gov/nuccore/CP089587.1/	2025-06-03		Staphylococcus phage SAM1	MT338525.1	virulent	20	SAM1_genome	20	https://www.ncbi.nlm.nih.gov/nuccore/MT338525.1/	2025-06-03	-
23	22	18	2025-06-03	GSE150732	PairedEnd		Huang_2021	Huang_2021_control, Huang_2021_infection	Microbiology Open	2021	Huang	33377630	Infection of picocyanobacteria Synechococcus strain WH7803 with Synechococcus phage S-SBP1 (MOI=2). Samples were collected 15 min, 1 h, 3 h, 5 h and 7 h post-infection (n=1). Additionally, uninfected control was samples at 30 min and 8 h (n=1).	https://doi.org/10.1002/mbo3.1150		Synechococcus species	Synechococcus WH7803	CT971583.1	18	Synechococcus WH7803 genome	18	https://www.ncbi.nlm.nih.gov/nuccore/CT971583.1	2025-06-03				Synechococcus phage S-SBP1	MT424636.1	virulent	21	S-SBP1_genome	21	https://www.ncbi.nlm.nih.gov/nuccore/MT424636	2025-06-03	Used genome (fasta+gff3) of bacterial host was not given in paper. Authors also don't specify how phage gene classification was performed. And ctrl 480 min has some counts.
24	23	19	2025-06-03	GSE132611	SingleEnd		Furi_2019	Furi_2019	mSphere	2019	Furi	31285240	Infection of Streptococcus pneumoniae strain D39 with Streptococcus phage SpSL1 (MOI=0.2). Samples were collected 10, 50, 90 min post-infection (n=3). [GSE132611]	https://doi.org/10.1128/jb.00370-19		Streptococcus pneumoniae	Streptococcus pneumoniae strain D39	NC_008533.2	19	S. pneumoniae D39 genome	19	https://www.ncbi.nlm.nih.gov/nuccore/NC_008533	2025-06-03				Streptococcus phage SpSL1	KM882824.1	temperate	22	SpSL1_genome	22	https://www.ncbi.nlm.nih.gov/nuccore/KM882824	2025-06-03	Not stated when uninfected control samples were taken (at 0 min? At later stages?). Here, we assume they were taken before infection.
26	25	20	2025-06-05	GSE74921	SingleEnd		Doron_2016	Doron_2016_WH7803	ISME	2016	Doron	26623542	Infection of Synechococcus sp. WH7803 with T4-like Synechococcus phage syn9. Samlpes were taken 5, 30, 60, 120 min post-infection as biological duplicates (n=2). [GSE74921]	https://doi.org/10.1038/ismej.2015.210		Synechococcus species	Synechococcus WH7803	CT971583.1	18	Synechococcus WH7803 genome	18	https://www.ncbi.nlm.nih.gov/nuccore/CT971583.1	2025-06-05				Synechococcus phage syn9	NC_008296.2	virulent	24	Syn9_genome	24	https://www.ncbi.nlm.nih.gov/nuccore/NC_008296	2025-06-05	Host genome ncbi entry: Taken different one from specified in paper, because was removed.
26	25	21	2025-06-05	GSE74921	SingleEnd		Doron_2016	Doron_2016_WH8102	ISME	2016	Doron	26623542		https://doi.org/10.1038/ismej.2015.210		Synechococcus species	Synechococcus WH8102	NC_005070	20	Synechococcus WH8102 genome	20	https://www.ncbi.nlm.nih.gov/nuccore/NC_005070.1/	2025-06-05				Synechococcus phage syn9	NC_008296.2	virulent	24	Syn9_genome	24	https://www.ncbi.nlm.nih.gov/nuccore/NC_008296	2025-06-05
26	25	22	2025-06-05	GSE74921	SingleEnd		Doron_2016	Doron_2016_WH8109	ISME	2016	Doron	26623542		https://doi.org/10.1038/ismej.2015.210		Synechococcus species	Synechococcus WH8109	CP006882	21	Synechococcus WH8109 genome	21	https://www.ncbi.nlm.nih.gov/nuccore/CP006882.1/	2025-06-05				Synechococcus phage syn9	NC_008296.2	virulent	24	Syn9_genome	24	https://www.ncbi.nlm.nih.gov/nuccore/NC_008296	2025-06-05
27	26	23	2025-06-05	GSE60592	SingleEnd		Halleran_2015	Halleran_2015	PLOS One	2015	Halleran	26513661	Cluster A4 mycobacteriophage infecting Mycobacterium smegmatis (model organism for mycobacterium tubercolosis) at MOI = 10. Timepoints 0, 5, 15, 30, 60, 120 min post-infection as biological duplicates.	https://doi.org/10.1371/journal.pone.0141100		Mycobacterium smegmatis	M. smegmatis strain mc2 155	NC_018289.1	22	M. smegmatis mc2 155 genome	22	https://www.ncbi.nlm.nih.gov/nuccore/NC_018289.1/	2025-06-05				cluster A4 mycobacterium phage Kampy	KJ510414.1	virulent (?)	25	A4_Kampy_genome	25	https://www.ncbi.nlm.nih.gov/nuccore/KJ510414.1	2025-06-05	Phage gene classificiation: Authors divide phage genes in only two phases (early and late), thus classification here is performed manually into early, middle, late.

### Sheet: SI Table 1B
Supplementary Table S1B
Study	Dataset Name	Host	Phage	Condition	Phage gene classification benchmark	Cross-Analysis
Wolfram-Schauerte_2022	Wolfram-Schauerte_2022	E. coli	T4 phage	-	x	x
Guegler_2021	Guegler_2021_T4_minus_toxIN	E. coli	T4 phage	in absence of defense system toxIN	x	x
Guegler_2021	Guegler_2021_T4_plus_toxIN	E. coli	T4 phage	in presence of defense system toxIN	x	x
Guegler_2021	Guegler_2021_T7_minus_toxIN	E. coli	T7 phage	in absence of defense system toxIN	x	x
Guegler_2021	Guegler_2021_T7_plus_toxIN	E. coli	T7 phage	in presence of defense system toxIN	x	x
Finstrlova_2022	Finstrlova_2022_Newman	S. aureus Newman	Kayvirus phage K	-	x	x
Finstrlova_2022	Finstrlova_2022_SH1000	S. aureus SH1000	Kayvirus phage K	-	x	x
Leskinen_2016	Leskinen_2016	Y. enterocolitica	PhiR1-37	-	x	x
Brandao_2021	Brandao_2021_LB	P. aeruginosa PAO1	LUZ19	LB media	x	x
Brandao_2021	Brandao_2021_MCCM	P. aeruginosa PAO1	LUZ19	MCCM cell culture media	x	x
Lood_2020	Lood_2020	P. aeruginosa PAO1	vB_PaeM_PA5oct	-	x	x
Li_2020	Li_2020	C. difficile RT078	JD032	-	x	x
Ceyssens_2014	Ceyssens_2014_directional	P. aeruginosa PAO1	phiKZ	directional (stranded) RNA-seq	x	x
Kongari_2024	Kongari_2024_WT	S. aureus USA300 NRS384	Phage K	WT strain	x	x
Kongari_2024	Kongari_2024_rpoC-G17D	S. aureus USA300 NRS384	Phage K	Mutant strain with inactive rpoC	x	x
Silva_2024	Silva_2024_exponential	S. epidermidis 9142	SEP1	-	x	x
McLaughlin_2023	McLaughlin_2023	C. cresecentus CB15	phiCbK	-	x	x
Halleran_2015	Halleran_2015	M. smegmatis	Kampy	-	x	x
